# A survey of transcriptomic datasets identifies ABA-responsive factors as regulators of photomorphogenesis in *Arabidopsis*

**DOI:** 10.1101/2022.07.24.501316

**Authors:** Cássia Fernanda Stafen, Iara Souza, Ben Hur de Oliveira, Luísa Abruzzi de Oliveira-Busatto, Rodrigo Juliani Siqueira Dalmolin, Oscar Lorenzo Sánchez, Felipe dos Santos Maraschin

## Abstract

Following germination, seedlings grown in light show a photomorphogenic development with open and green cotyledons and a robust root system. The light perception by the photoreceptors activate autotrophic photosynthetic metabolism to sustain growth of the whole plant. Several studies have evaluated transcriptional responses to light signals. Nevertheless, evaluating a single source experiment might bias the identificationof general, reproducible light responses. In order to identify widespread light-dependent signaling events that control early seedling photomorphogenesis we performed a survey comparing commonly regulated genes in transcriptomic public datasets derived from etiolated seedlings exposed to short light treatments. By compiling commonly regulated genes from different datasets, we obtained broadly representative regulated processes concerning general light transcriptional response. Our analysis shows that light primarly affects shoot gene expression promoting the assembly of photosynthetic machinery, signaling and redox responses. We observed that Transcriptograms allowed a better comparison among different experiments than DEseq analysis. We also identified that, transcriptional regulation of early light response is centered in the transcription factor ABA-Insensitive5 (ABI5) along with other bZIP transcription factors suggesting a mechanism by which dark expressed transcription factors guide the activation of early photomorphogenic genes.

**Key Message:** Comparative analisys of seedling deetiolation transcriptomic datasets identified ABA-responsive bZIP transcription factors as central regulators of early photomorphogenesis
