## Supplementary material for "A survey of transcriptomic datasets identifies ABA-responsive factors as regulators of photomorphogenesis in *Arabidopsis*": Suplementary Table 1

### Sheet: Planilha1
Supplementary Table 1. Datasets used in the meta-analysis, with their respective conditions and technology
	Dataset	Plant part	Exposure conditions	Technology	Reference
	GSE5617	Seedlings	Seedlings were kept for 4 days in dark. Then, were exposed to 1 hour and 4 hours of white light. Exposed seedlings were compared to non-exposed controls.	Microarray	Kilian et al. 2007
	GSE29657	Shoot	Seedlings were kept for 4 days in dark. Then, were exposed to 30 minutes and 4 hours of white light. Exposed shoot was compared to non-exposed controls.	Microarray	Liu et al. 2012
	GSE79576	Shoot	Seedlings were kept for 4 days in dark. Then, were exposed to 1 hour and 6 hours of white light. Exposed hypocotyls and cotyledons separately were compared to non-exposed controls.	RNA-seq	Sun et al. 2016
