## Supplementary material for "A survey of transcriptomic datasets identifies ABA-responsive factors as regulators of photomorphogenesis in *Arabidopsis*": Suplementary Table 3

### Sheet: DEseq up
Supplementary Table 3 Functional enrichment analysis of list of genes present in DEseq up or down and Trans peaks or valleys from three datasets select (GSE5617, GSE79576 and GSE29657). Bold terms were those plotted in the graphs.
term_ID	description	frequency	plot_X	plot_Y	plot_size	log10 p-value	uniqueness	dispensability	representative	eliminated
GO:0019752	carboxylic acid metabolic process	4.437%	-5.384	1.062	3.012	-7.3768	0.257	0.000	19752	0
GO:0044281	small molecule metabolic process	7.303%	-5.300	2.025	3.229	-7.0655	0.467	0.482	44281	0
GO:0044763	single-organism cellular process	23.034%	-4.986	4.580	3.727	-5.7447	0.676	0.222	44763	0
GO:0044699	single-organism process	41.709%	4.367	-3.966	3.985	-5.3279	0.940	0.000	44699	0
GO:0044282	small molecule catabolic process	0.703%	-4.975	-0.933	2.215	-4.0555	0.325	0.689	44282	0
GO:0009628	response to abiotic stimulus	7.946%	4.651	2.406	3.265	-3.8239	0.829	0.343	9628	0
GO:0042221	response to chemical	12.434%	4.389	3.294	3.460	-3.7212	0.831	0.433	42221	0
GO:0010035	response to inorganic substance	3.699%	3.901	4.366	2.933	-3.1487	0.831	0.000	10035	0
GO:1901565	organonitrogen compound catabolic process	0.811%	-4.587	-4.674	2.276	-3.0862	0.621	0.091	1901565	0

### Sheet: DEseq down
term_ID	description	frequency	plot_X	plot_Y	plot_size	log10 p-value	uniqueness	dispensability	representative	eliminated
GO:0044710	single-organism metabolic process	18.390%	-4.652	-0.091	3.630	-10.3768	0.794	0.156	44710	0
GO:0055114	oxidation-reduction process	7.462%	-6.536	0.706	3.238	-9.0809	0.686	0.418	55114	0
GO:0051186	cofactor metabolic process	1.735%	0.971	5.987	2.605	-8.4202	0.836	0.000	51186	0
GO:0044281	small molecule metabolic process	7.303%	-6.507	0.403	3.229	-8.2676	0.687	0.530	44281	0
GO:0015979	photosynthesis	1.057%	0.951	0.752	2.391	-7.7696	0.843	0.095	15979	0
GO:0044711	single-organism biosynthetic process	7.549%	-6.208	1.683	3.243	-7.4815	0.658	0.534	44711	0
GO:0051188	cofactor biosynthetic process	1.027%	-5.584	5.956	2.378	-7.2291	0.669	0.095	51188	0
GO:0042440	pigment metabolic process	0.785%	-7.523	0.677	2.262	-6.1249	0.750	0.057	42440	0
GO:0033013	tetrapyrrole metabolic process	0.401%	-1.481	7.411	1.973	-5.8539	0.765	0.086	33013	0
GO:0006091	generation of precursor metabolites and energy	1.459%	5.872	-2.578	2.530	-5.3188	0.838	0.099	6091	0
GO:0009416	response to light stimulus	2.771%	4.717	4.342	2.808	-4.9586	0.888	0.000	9416	0
GO:0044763	single-organism cellular process	23.034%	-6.136	-1.936	3.727	-4.8539	0.784	0.322	44763	0
GO:0009314	response to radiation	2.892%	4.711	4.024	2.827	-4.7696	0.888	0.654	9314	0
GO:0046148	pigment biosynthetic process	0.639%	-7.171	0.250	2.173	-4.7447	0.754	0.279	46148	0
GO:0022900	electron transport chain	0.479%	-6.805	-0.750	2.049	-4.4318	0.705	0.271	22900	0
GO:0019693	ribose phosphate metabolic process	1.200%	5.311	-0.383	2.446	-4.2366	0.747	0.512	19693	0
GO:0009628	response to abiotic stimulus	7.946%	5.337	3.548	3.265	-4.2291	0.913	0.327	9628	0
GO:0071822	protein complex subunit organization	1.528%	1.836	-6.052	2.550	-4.0315	0.799	0.671	71822	0
GO:0044699	single-organism process	41.709%	-2.639	-7.008	3.985	-3.9586	0.976	0.000	44699	0
GO:0019637	organophosphate metabolic process	2.702%	1.794	4.016	2.797	-3.9208	0.768	0.107	19637	0
GO:0006461	protein complex assembly	1.303%	1.501	-6.125	2.481	-3.7696	0.779	0.052	6461	0
GO:0055086	nucleobase-containing small molecule metabolic process	1.800%	-5.158	2.474	2.621	-3.7447	0.595	0.312	55086	0
GO:0070271	protein complex biogenesis	1.334%	1.132	-6.242	2.491	-3.6990	0.857	0.620	70271	0
GO:0044283	small molecule biosynthetic process	2.827%	-6.283	2.176	2.817	-3.6990	0.625	0.640	44283	0
GO:0009266	response to temperature stimulus	2.287%	4.821	3.519	2.725	-3.6778	0.889	0.633	9266	0
GO:0009987	cellular process	58.826%	1.648	-1.770	4.135	-3.6383	0.983	0.000	9987	0
GO:0009735	response to cytokinin	1.010%	5.473	2.389	2.371	-3.4318	0.920	0.244	9735	0
GO:0006457	protein folding	0.764%	4.062	-3.169	2.250	-3.4089	0.902	0.049	6457	0
GO:0008152	metabolic process	56.090%	-1.367	-4.230	4.114	-3.3565	0.982	0.000	8152	0
GO:0072524	pyridine-containing compound metabolic process	0.539%	-1.885	7.312	2.100	-3.2076	0.760	0.419	72524	0
GO:1901564	organonitrogen compound metabolic process	8.541%	-2.181	6.653	3.297	-3.0315	0.794	0.237	1901564	0
GO:0050790	regulation of catalytic activity	2.257%	-4.683	-6.198	2.719	-2.9586	0.952	0.000	50790	0
GO:0045454	cell redox homeostasis	0.634%	-5.092	-3.824	2.170	-2.9208	0.798	0.202	45454	0
GO:0009658	chloroplast organization	0.803%	2.289	-5.776	2.272	-2.8539	0.836	0.382	9658	0

### Sheet: Peaks transcriptogram
term_ID	description	frequency	plot_X	plot_Y	plot_size	log10 p-value	uniqueness	dispensability	representative	eliminated
GO:0015979	photosynthesis	1.057%	-0.663	-2.993	2.391	-134.6198	0.891	0.000	15979	0
GO:0044710	single-organism metabolic process	18.390%	5.897	-4.151	3.630	-51.4202	0.825	0.129	44710	0
GO:0055114	oxidation-reduction process	7.462%	7.446	-1.881	3.238	-36.7212	0.698	0.489	55114	0
GO:0008152	metabolic process	56.090%	-1.075	-4.366	4.114	-35.8861	0.997	0.000	8152	0
GO:0044237	cellular metabolic process	46.461%	3.049	-0.074	4.032	-34.9586	0.872	0.206	44237	0
GO:0042440	pigment metabolic process	0.785%	7.613	-0.904	2.262	-30.6198	0.759	0.279	42440	0
GO:0051188	cofactor biosynthetic process	1.027%	3.779	2.498	2.378	-30.2147	0.798	0.090	51188	0
GO:0033013	tetrapyrrole metabolic process	0.401%	-1.655	0.564	1.973	-28.5376	0.808	0.082	33013	0
GO:0018298	protein-chromophore linkage	0.203%	-5.185	-2.021	1.681	-27.7696	0.883	0.076	18298	0
GO:0009987	cellular process	58.826%	-0.891	-3.856	4.135	-27.5686	0.997	0.000	9987	0
GO:0051186	cofactor metabolic process	1.735%	-0.344	-0.409	2.605	-26.5850	0.886	0.099	51186	0
GO:0044711	single-organism biosynthetic process	7.549%	7.113	-1.265	3.243	-24.9208	0.680	0.534	44711	0
GO:0009416	response to light stimulus	2.771%	-4.836	3.332	2.808	-21.7696	0.906	0.000	9416	0
GO:0009314	response to radiation	2.892%	-4.988	3.368	2.827	-20.8861	0.923	0.654	9314	0
GO:0043623	cellular protein complex assembly	0.962%	-1.041	7.065	2.350	-18.5686	0.851	0.379	43623	0
GO:0006720	isoprenoid metabolic process	0.850%	7.934	0.482	2.297	-18.5528	0.676	0.687	6720	0
GO:0008299	isoprenoid biosynthetic process	0.738%	7.206	1.185	2.236	-17.2441	0.615	0.596	8299	0
GO:0070271	protein complex biogenesis	1.334%	-1.101	7.090	2.491	-16.3665	0.903	0.599	70271	0
GO:0044763	single-organism cellular process	23.034%	6.255	-4.134	3.727	-15.9586	0.824	0.322	44763	0
GO:0044699	single-organism process	41.709%	-0.004	-5.828	3.985	-15.6021	0.996	0.000	44699	0
GO:0009407	toxin catabolic process	0.199%	7.597	0.801	1.672	-14.9586	0.760	0.076	9407	0
GO:0090487	secondary metabolite catabolic process	0.199%	8.541	0.196	1.672	-14.9586	0.779	0.622	90487	0
GO:0046501	protoporphyrinogen IX metabolic process	0.065%	-1.716	0.312	1.204	-14.7959	0.793	0.668	46501	0
GO:0071822	protein complex subunit organization	1.528%	-1.229	7.193	2.550	-14.4815	0.859	0.648	71822	0
GO:0008610	lipid biosynthetic process	2.464%	7.271	-0.250	2.757	-14.3768	0.625	0.689	8610	0
GO:0009404	toxin metabolic process	0.250%	7.636	0.766	1.771	-13.2596	0.757	0.633	9404	0
GO:0031163	metallo-sulfur cluster assembly	0.142%	-0.716	6.570	1.531	-12.0809	0.879	0.554	31163	0
GO:0019637	organophosphate metabolic process	2.702%	1.338	0.912	2.797	-12.0555	0.774	0.107	19637	0
GO:1990542	mitochondrial transmembrane transport	0.203%	-1.403	-7.136	1.681	-11.3372	0.849	0.000	1990542	0
GO:0017038	protein import	0.531%	0.667	-7.433	2.093	-11.1079	0.728	0.332	17038	0
GO:0010109	regulation of photosynthesis	0.160%	3.570	5.259	1.580	-10.5376	0.829	0.075	10109	0
GO:1902582	single-organism intracellular transport	0.790%	0.987	-7.434	2.265	-10.1739	0.704	0.553	1902582	0
GO:0071806	protein transmembrane transport	0.423%	-1.269	-7.550	1.996	-9.9586	0.806	0.628	71806	0
GO:0006066	alcohol metabolic process	0.505%	8.275	-0.431	2.072	-9.8861	0.687	0.240	6066	0
GO:0043467	regulation of generation of precursor metabolites and energy	0.117%	1.053	4.093	1.447	-9.8239	0.836	0.257	43467	0
GO:0070585	protein localization to mitochondrion	0.207%	-1.152	-7.271	1.690	-9.1675	0.797	0.617	70585	0
GO:0009772	photosynthetic electron transport in photosystem II	0.035%	7.058	2.966	0.954	-8.3098	0.717	0.625	9772	0
GO:0030091	protein repair	0.104%	-4.174	-1.507	1.398	-8.1938	0.893	0.223	30091	0
GO:1901615	organic hydroxy compound metabolic process	1.265%	-2.944	-3.762	2.468	-8.0915	0.910	0.057	1901615	0
GO:0097428	protein maturation by iron-sulfur cluster transfer	0.039%	-4.987	-1.864	1.000	-7.7696	0.913	0.191	97428	0
GO:0019253	reductive pentose-phosphate cycle	0.086%	7.406	2.484	1.322	-7.6576	0.674	0.667	19253	0
GO:0015985	energy coupled proton transport, down electrochemical gradient	0.173%	0.037	-7.537	1.613	-7.5528	0.775	0.480	15985	0
GO:0019685	photosynthesis, dark reaction	0.086%	7.108	2.279	1.322	-7.5086	0.674	0.667	19685	0
GO:0051028	mRNA transport	0.293%	-1.146	-7.414	1.839	-7.2147	0.815	0.534	51028	0
GO:0044085	cellular component biogenesis	5.783%	-0.875	7.024	3.127	-7.1612	0.905	0.565	44085	0
GO:0006839	mitochondrial transport	0.522%	-1.437	-7.548	2.086	-7.1487	0.856	0.362	6839	0
GO:0009735	response to cytokinin	1.010%	-4.973	2.832	2.371	-7.1308	0.954	0.406	9735	0
GO:0015977	carbon fixation	0.104%	7.998	0.237	1.398	-7.1135	0.792	0.211	15977	0
GO:0007005	mitochondrion organization	0.725%	-0.750	6.703	2.228	-6.7447	0.871	0.368	7005	0
GO:0044802	single-organism membrane organization	0.919%	3.009	6.266	2.330	-6.5376	0.727	0.377	44802	0
GO:0006403	RNA localization	0.367%	-1.229	-7.348	1.934	-6.4559	0.827	0.545	6403	0
GO:0051604	protein maturation	0.272%	-3.937	-0.824	1.806	-6.2076	0.900	0.222	51604	0
GO:0043933	macromolecular complex subunit organization	4.933%	-0.685	6.859	3.058	-6.2007	0.854	0.460	43933	0
GO:0009657	plastid organization	1.032%	-0.860	6.921	2.380	-5.9586	0.867	0.540	9657	0
GO:0055085	transmembrane transport	5.175%	-1.035	-7.605	3.079	-5.8539	0.818	0.605	55085	0
GO:0048564	photosystem I assembly	0.039%	0.959	6.969	1.000	-5.6576	0.766	0.686	48564	0
GO:0008033	tRNA processing	0.479%	-3.456	-0.095	2.049	-5.5850	0.825	0.247	8033	0
GO:1901137	carbohydrate derivative biosynthetic process	1.800%	4.687	2.376	2.621	-5.4815	0.760	0.248	1901137	0
GO:0016043	cellular component organization	13.263%	-0.594	7.159	3.488	-5.4437	0.841	0.679	16043	0
GO:1901135	carbohydrate derivative metabolic process	3.375%	-1.328	-3.183	2.894	-5.4089	0.900	0.093	1901135	0
GO:0010143	cutin biosynthetic process	0.091%	4.533	1.658	1.342	-5.2596	0.874	0.184	10143	0
GO:0044723	single-organism carbohydrate metabolic process	2.283%	8.012	-1.158	2.724	-5.1249	0.720	0.320	44723	0
GO:0006818	hydrogen transport	0.902%	1.140	-7.420	2.322	-5.0862	0.755	0.583	6818	0
GO:0006979	response to oxidative stress	1.908%	-4.318	3.263	2.646	-4.8861	0.954	0.265	6979	0
GO:0050896	response to stimulus	25.943%	-1.532	-5.268	3.779	-4.6383	0.994	0.000	50896	0
GO:0006796	phosphate-containing compound metabolic process	9.883%	2.684	0.852	3.360	-4.5086	0.744	0.694	6796	0
GO:0046486	glycerolipid metabolic process	0.764%	7.977	0.648	2.250	-4.4815	0.679	0.689	46486	0
GO:0009409	response to cold	1.580%	-4.722	3.376	2.565	-4.4089	0.925	0.603	9409	0
GO:0006793	phosphorus metabolic process	10.142%	2.444	-0.827	3.371	-4.3872	0.861	0.139	6793	0
GO:0044281	small molecule metabolic process	7.303%	7.235	-1.736	3.229	-4.3872	0.698	0.530	44281	0
GO:0019748	secondary metabolic process	1.938%	8.119	-1.472	2.653	-4.2757	0.738	0.358	19748	0
GO:0080167	response to karrikin	0.531%	-4.416	3.318	2.093	-4.2757	0.933	0.528	80167	0
GO:0051179	localization	12.352%	-0.784	-1.704	3.457	-4.1739	0.993	0.000	51179	0
GO:1901564	organonitrogen compound metabolic process	8.541%	0.651	1.461	3.297	-3.8539	0.831	0.237	1901564	0
GO:0055086	nucleobase-containing small molecule metabolic process	1.800%	6.778	-0.070	2.621	-3.8239	0.638	0.521	55086	0
GO:0071840	cellular component organization or biogenesis	14.454%	0.105	-5.505	3.525	-3.7959	0.994	0.000	71840	0
GO:0070085	glycosylation	0.548%	7.851	-0.606	2.107	-3.7447	0.767	0.263	70085	0
GO:0006464	cellular protein modification process	12.719%	0.338	0.671	3.470	-3.5686	0.822	0.593	6464	0
GO:0051641	cellular localization	3.008%	-1.011	-7.192	2.844	-3.5376	0.832	0.419	51641	0
GO:0043412	macromolecule modification	15.900%	1.548	0.630	3.566	-3.5086	0.871	0.149	43412	0
GO:0009058	biosynthetic process	24.432%	3.050	-3.335	3.753	-3.4559	0.899	0.233	9058	0
GO:0009266	response to temperature stimulus	2.287%	-5.123	3.371	2.725	-3.3872	0.924	0.633	9266	0
GO:0071704	organic substance metabolic process	49.271%	3.412	-2.159	4.058	-3.3098	0.888	0.344	71704	0
GO:0044283	small molecule biosynthetic process	2.827%	7.099	-0.567	2.817	-3.2676	0.624	0.640	44283	0
GO:0006879	cellular iron ion homeostasis	0.108%	5.421	2.332	1.415	-3.2441	0.822	0.173	6879	0
GO:0005975	carbohydrate metabolic process	4.670%	1.064	-0.974	3.035	-3.1192	0.890	0.111	5975	0
GO:0044712	single-organism catabolic process	2.676%	8.073	-1.508	2.793	-3.0915	0.727	0.469	44712	0
GO:0009853	photorespiration	0.242%	4.118	1.578	1.756	-3.0269	0.856	0.215	9853	0

### Sheet: Valleys transcriptogram
term_ID	description	frequency	plot_X	plot_Y	plot_size	log10 p-value	uniqueness	dispensability	representative	eliminated
GO:0006855	drug transmembrane transport	0.358%	2.816	6.170	1.924	-11.6021	0.678	0.325	6855	0
GO:0018208	peptidyl-proline modification	0.341%	-0.818	-5.248	1.903	-9.7959	0.886	0.275	18208	0
GO:1902578	single-organism localization	5.481%	-0.436	7.860	3.104	-9.5376	0.762	0.429	1902578	0
GO:0044765	single-organism transport	5.287%	-0.413	7.541	3.088	-9.4437	0.747	0.681	44765	0
GO:0071365	cellular response to auxin stimulus	0.932%	5.532	4.984	2.336	-8.4437	0.717	0.570	71365	0
GO:0006575	cellular modified amino acid metabolic process	0.289%	-6.609	-1.453	1.833	-8.3279	0.903	0.062	6575	0
GO:0009733	response to auxin	1.709%	5.868	4.098	2.599	-8.2076	0.769	0.377	9733	0
GO:0050896	response to stimulus	25.943%	2.000	-2.206	3.779	-6.3188	0.982	0.000	50896	0
GO:0055085	transmembrane transport	5.175%	0.430	6.735	3.079	-6.1249	0.863	0.625	55085	0
GO:0045229	external encapsulating structure organization	2.577%	-5.496	-3.042	2.777	-5.9586	0.858	0.039	45229	0
GO:0048469	cell maturation	0.410%	-5.249	4.711	1.982	-5.9208	0.661	0.048	48469	0
GO:0010054	trichoblast differentiation	0.427%	-5.233	4.987	2.000	-5.7212	0.614	0.600	10054	0
GO:1901605	alpha-amino acid metabolic process	1.329%	-5.732	2.096	2.490	-5.3279	0.766	0.443	1901605	0
GO:0042221	response to chemical	12.434%	5.074	4.591	3.460	-5.2676	0.820	0.260	42221	0
GO:0071495	cellular response to endogenous stimulus	3.988%	5.624	3.969	2.966	-5.2676	0.787	0.663	71495	0
GO:0051179	localization	12.352%	-2.118	-0.931	3.457	-5.1249	0.978	0.000	51179	0
GO:0007165	signal transduction	8.731%	3.028	5.276	3.306	-4.9208	0.631	0.535	7165	0
GO:0044763	single-organism cellular process	23.034%	-1.750	7.744	3.727	-4.9208	0.794	0.146	44763	0
GO:0023052	signaling	8.908%	5.295	-2.589	3.315	-4.7447	0.977	0.000	23052	0
GO:0040008	regulation of growth	1.148%	4.992	0.231	2.427	-4.7212	0.945	0.000	40008	0
GO:0070887	cellular response to chemical stimulus	5.287%	5.215	5.207	3.088	-4.6198	0.718	0.672	70887	0
GO:0009719	response to endogenous stimulus	7.359%	5.977	4.702	3.232	-4.6021	0.831	0.426	9719	0
GO:0040007	growth	2.529%	-3.763	-4.378	2.769	-4.5528	0.976	0.000	40007	0
GO:0090627	plant epidermal cell differentiation	0.621%	-4.986	4.780	2.161	-4.5528	0.669	0.624	90627	0
GO:0007154	cell communication	9.698%	-4.463	-2.023	3.352	-4.4949	0.911	0.076	7154	0
GO:0019722	calcium-mediated signaling	0.302%	4.311	5.761	1.851	-4.2840	0.735	0.208	19722	0
GO:0030042	actin filament depolymerization	0.117%	-5.866	1.115	1.447	-4.2840	0.734	0.337	30042	0
GO:0021700	developmental maturation	0.794%	-4.386	6.823	2.267	-4.1427	0.746	0.359	21700	0
GO:0051716	cellular response to stimulus	12.637%	5.365	5.624	3.467	-4.1367	0.773	0.481	51716	0
GO:0019932	second-messenger-mediated signaling	0.319%	4.405	6.215	1.875	-4.0362	0.734	0.582	19932	0
GO:0042744	hydrogen peroxide catabolic process	0.380%	-2.230	-2.917	1.949	-3.8539	0.902	0.072	42744	0
GO:0010033	response to organic substance	8.580%	5.399	4.489	3.299	-3.7212	0.759	0.677	10033	0
GO:0022622	root system development	1.895%	-4.084	6.493	2.643	-3.6778	0.693	0.421	22622	0
GO:0032502	developmental process	12.689%	6.665	-1.509	3.468	-3.6576	0.978	0.000	32502	0
GO:0071554	cell wall organization or biogenesis	3.168%	3.627	-1.591	2.866	-3.4685	0.918	0.061	71554	0
GO:0009653	anatomical structure morphogenesis	3.500%	-5.144	6.326	2.910	-3.4318	0.767	0.517	9653	0
GO:0018193	peptidyl-amino acid modification	1.813%	-0.319	-5.432	2.624	-3.4202	0.889	0.371	18193	0
GO:0007275	multicellular organism development	10.423%	-3.640	6.242	3.383	-3.3098	0.646	0.681	7275	0
GO:0030029	actin filament-based process	0.440%	-5.571	2.525	2.013	-3.3098	0.817	0.207	30029	0
GO:0071669	plant-type cell wall organization or biogenesis	1.152%	3.536	-4.400	2.428	-3.2441	0.890	0.054	71669	0
GO:0048468	cell development	1.217%	-4.773	4.990	2.452	-3.1487	0.646	0.693	48468	0
GO:0048869	cellular developmental process	4.148%	-4.189	5.200	2.983	-2.9208	0.649	0.552	48869	0
GO:0009888	tissue development	2.326%	-5.341	6.239	2.732	-2.8539	0.776	0.532	9888	0
GO:0032501	multicellular organismal process	11.360%	0.736	-3.326	3.420	-2.7696	0.978	0.000	32501	0
GO:0072593	reactive oxygen species metabolic process	0.734%	0.139	-0.566	2.233	-2.7447	0.918	0.078	72593	0
GO:0006869	lipid transport	0.596%	0.237	7.613	2.143	-2.6778	0.796	0.518	6869	0
GO:0019511	peptidyl-proline hydroxylation	0.056%	0.523	-5.354	1.146	NaN	0.887	0.598	19511	0
GO:0044699	single-organism process	41.709%	5.471	-3.608	3.985	NaN	0.985	0.000	44699	0
GO:0042493	response to drug	0.367%	6.050	3.377	1.934	NaN	0.826	0.000	42493	0
GO:0018126	protein hydroxylation	0.060%	-0.054	-5.179	1.176	NaN	0.910	0.000	18126	0
GO:0019471	4-hydroxyproline metabolic process	0.009%	-6.698	0.427	0.477	NaN	0.828	0.571	19471	0
