## Supplementary material for "A survey of transcriptomic datasets identifies ABA-responsive factors as regulators of photomorphogenesis in *Arabidopsis*": Suplementary Table 5

### Sheet: DEseq down HY5
Supplementary Table 5 DEseq up and down genes and Trans peaks or valleys genes, in common between the three datasets (GSE79576, GSE28657 and GSE5617) presents in intersection with HY5 targets (Burko et al., 2020).
Names	total	elements
DEseq down Targets Hy5	17	AT2G36145
		AT3G16175
		AT2G36870
		AT2G23010
		AT3G19450
		AT1G48650
		AT5G34850
		AT2G32640
		AT3G05600
		AT2G23000
		AT3G21750
		AT2G32950
		AT1G73990
		AT3G23410
		AT1G54570
		AT1G69640
		AT2G16430
DEseq down	132	AT1G06550
		AT2G23610
		AT5G35460
		AT3G04790
		AT5G42310
		AT3G04760
		AT1G62750
		AT5G41050
		AT5G35790
		AT5G36120
		AT2G43560
		AT3G07770
		AT4G09010
		AT3G26710
		AT3G16000
		AT1G15290
		AT2G33255
		AT3G55330
		AT4G01660
		AT1G29930
		AT4G16950
		AT1G30520
		AT1G23205
		AT4G36220
		AT5G18660
		AT5G45680
		AT1G73110
		AT1G31800
		AT5G49910
		AT5G46790
		AT5G04130
		AT2G35155
		AT2G21530
		AT4G18480
		AT4G10300
		AT5G44650
		AT1G12800
		AT1G55370
		AT5G45930
		AT1G02475
		AT5G11590
		AT3G56010
		AT3G46530
		AT1G80640
		AT5G01410
		AT4G03280
		AT4G34740
		AT5G05200
		AT2G18940
		AT1G29920
		AT1G09850
		AT5G38510
		AT3G61870
		AT4G25050
		AT1G55210
		AT3G13470
		AT4G39510
		AT4G03150
		AT5G28750
		AT5G43150
		AT5G15740
		AT5G63380
		AT1G15950
		AT1G19140
		AT3G15650
		AT1G52220
		AT1G32550
		AT2G34630
		AT5G62790
		AT2G36885
		AT2G32480
		AT1G75460
		AT4G00480
		AT5G56030
		AT3G44100
		AT1G49380
		AT1G22750
		AT4G09650
		AT3G15360
		AT3G19480
		AT3G25410
		AT1G32440
		AT5G12110
		AT4G19985
		AT5G16010
		AT1G43560
		AT5G46580
		AT1G21500
		AT3G52230
		AT4G02530
		AT5G11790
		AT3G23580
		AT3G10840
		AT3G27380
		AT3G26060
		AT3G10160
		AT4G10040
		AT1G01970
		AT5G56090
		AT3G61770
		AT3G19170
		AT4G39350
		AT3G14650
		AT3G54900
		AT2G30390
		AT1G78180
		AT2G35960
		AT3G18890
		AT2G23340
		AT5G58330
		AT3G27170
		AT3G10270
		AT5G58250
		AT3G23990
		AT3G57190
		AT2G39730
		AT1G22850
		AT1G66130
		AT2G04030
		AT1G67830
		AT1G55480
		AT4G34590
		AT3G12930
		AT2G28605
		AT1G03680
		AT2G26080
		AT3G50270
		AT1G79600
		AT1G11790
		AT2G16280
		AT4G39730
		AT4G37800
Targets Hy5	280	AT1G30360
		AT1G15100
		AT1G57770
		AT3G23810
		AT5G57180
		AT2G29450
		AT1G34000
		AT4G34730
		AT4G15480
		AT1G73650
		AT1G45230
		AT5G05270
		AT2G25530
		AT3G22840
		AT3G04420
		AT1G13740
		AT5G67480
		AT5G17220
		AT3G57062
		AT2G16365
		AT1G27480
		AT5G44110
		AT1G32740
		AT2G21960
		AT3G08660
		AT2G34810
		AT1G66725
		AT1G48500
		AT2G38230
		AT3G62820
		AT1G66330
		AT1G32780
		AT5G25810
		AT5G42270
		AT1G79270
		AT3G57020
		AT4G35660
		AT2G46420
		AT1G36160
		AT5G26820
		AT4G18010
		AT4G24790
		AT1G02340
		AT3G17040
		AT3G23510
		AT4G13410
		AT2G35660
		AT1G73360
		AT4G26150
		AT3G21390
		AT2G30040
		AT4G14690
		AT3G61400
		AT2G41660
		AT5G53970
		AT5G06220
		AT4G34610
		AT1G61890
		AT5G57360
		AT3G05800
		AT2G24190
		AT3G63010
		AT5G12010
		AT3G27110
		AT4G25640
		AT3G24190
		AT1G48100
		AT2G39800
		AT5G60850
		AT5G21280
		AT4G03965
		AT5G43260
		AT5G17700
		AT1G53090
		AT3G28220
		AT1G47128
		AT5G65683
		AT5G10730
		AT4G04850
		AT2G30520
		AT2G36750
		AT4G11570
		AT1G44575
		AT4G27560
		AT5G25890
		AT5G02970
		AT3G15090
		AT5G23730
		AT1G78600
		AT5G35970
		AT5G13930
		AT2G37040
		AT5G03555
		AT1G07128
		AT3G48350
		AT4G18830
		AT3G30180
		AT1G02880
		AT2G02410
		AT5G17230
		AT1G42550
		AT4G22240
		AT2G43910
		AT1G54740
		AT5G22090
		AT3G24170
		AT1G06180
		AT3G51240
		AT3G14690
		AT2G28320
		AT2G46270
		AT5G67300
		AT2G30950
		AT1G23010
		AT5G24850
		AT5G24120
		AT2G37970
		AT3G61220
		AT2G32510
		AT3G52540
		AT3G48520
		AT4G28740
		AT4G36380
		AT1G30840
		AT3G21150
		AT2G40460
		AT5G64850
		AT2G15020
		AT4G37470
		AT2G29090
		AT4G09750
		AT1G47530
		AT3G61560
		AT1G13930
		AT2G41040
		AT5G60860
		AT3G44450
		AT1G16720
		AT1G56650
		AT3G54420
		AT2G35940
		AT3G19290
		AT5G43400
		AT1G52100
		AT1G50250
		AT1G12240
		AT1G50020
		AT1G06000
		AT5G22630
		AT1G67070
		AT2G41000
		AT5G50100
		AT1G78510
		AT4G14550
		AT3G52740
		AT1G16310
		AT3G54990
		AT1G66540
		AT2G42350
		AT1G78440
		AT3G16350
		AT3G23210
		AT3G55110
		AT3G05936
		AT4G31390
		AT5G03190
		AT5G47870
		AT3G56290
		AT2G02950
		AT3G17609
		AT4G34550
		AT3G49210
		AT2G43900
		AT1G07250
		AT1G49660
		AT1G06430
		AT5G13630
		AT2G22170
		AT1G70000
		AT2G34080
		AT4G35250
		AT5G09230
		AT1G10370
		AT1G12250
		AT5G20070
		AT5G42760
		AT1G66840
		AT3G47820
		AT2G16890
		AT3G24840
		AT5G02270
		AT1G58602
		AT5G58770
		AT4G31870
		AT4G17098
		AT3G17130
		AT1G17050
		AT2G33530
		AT4G25830
		AT4G00050
		AT1G72500
		AT3G30460
		AT4G29590
		AT4G27030
		AT5G52250
		AT1G55020
		AT1G79510
		AT3G17800
		AT1G65060
		AT5G10470
		AT1G06040
		AT1G59740
		AT2G18790
		AT5G37550
		AT1G64080
		AT5G58650
		AT2G38780
		AT4G37150
		AT2G27820
		AT3G21560
		AT4G25850
		AT5G15910
		AT3G09650
		AT4G37760
		AT4G15680
		AT1G06690
		AT1G76570
		AT4G36530
		AT4G15810
		AT3G22830
		AT4G27520
		AT4G11330
		AT3G17810
		AT3G55120
		AT2G39560
		AT1G58460
		AT3G57010
		AT3G01590
		AT3G02910
		AT1G26790
		AT1G18660
		AT5G58760
		AT5G65840
		AT3G28160
		AT1G78820
		AT3G56260
		AT4G28660
		AT4G32770
		AT5G07020
		AT1G60270
		AT2G21970
		AT2G30070
		AT3G07700
		AT5G17050
		AT2G42150
		AT2G33250
		AT1G29640
		AT3G21755
		AT2G31750
		AT1G69870
		AT2G42620
		AT5G08710
		AT5G08640
		AT4G34190
		AT3G57830
		AT3G17510
		AT1G53670
		AT3G51750
		AT5G59050
		AT5G51040
		AT1G12370
		AT3G29200
		AT5G13650
		AT5G04830
		AT5G19850
		AT2G32530
		AT1G24020
		AT3G23530
		AT2G46340
		AT2G25620

### Sheet: Peaks Transcriptogram HY5
Names	total	elements
Targets Hy5 Trans peaks	34	AT1G57770
		AT2G29450
		AT3G22840
		AT3G17040
		AT4G14690
		AT5G10730
		AT4G11570
		AT5G17230
		AT1G50250
		AT1G12250
		AT1G10370
		AT4G31870
		AT1G73990
		AT3G21560
		AT4G28660
		AT4G32770
		AT5G07020
		AT5G08710
		AT4G34190
		AT5G13650
		AT1G34000
		AT2G21960
		AT5G42270
		AT1G44575
		AT5G13930
		AT4G22240
		AT2G30950
		AT2G29090
		AT1G16720
		AT1G12240
		AT5G13630
		AT4G35250
		AT3G09650
		AT2G21970
Trans peaks	688	AT5G51920
		AT5G56750
		AT1G20340
		AT3G02510
		AT5G57440
		AT2G29390
		AT2G16595
		AT5G46110
		AT2G45670
		AT5G58260
		AT2G28990
		AT2G20510
		AT1G63940
		AT5G53500
		AT5G63570
		AT1G66930
		AT5G58050
		AT3G47650
		AT1G14150
		AT1G67740
		AT2G45270
		AT5G57480
		AT3G08580
		AT1G21310
		AT5G49555
		AT5G46870
		ATCG00070
		AT4G28750
		AT1G36310
		AT3G14110
		AT4G36750
		AT3G27690
		ATCG00080
		AT5G51200
		AT1G79040
		AT5G20935
		AT5G19940
		AT2G30790
		ATCG00690
		AT1G52230
		AT2G43350
		AT3G62750
		AT5G43720
		AT5G26600
		AT3G54440
		AT1G65070
		AT4G26555
		AT4G22220
		AT1G11560
		AT2G29000
		AT4G26640
		AT1G61120
		AT3G55580
		AT2G43560
		AT3G10230
		AT5G17170
		AT3G15095
		AT1G48300
		AT2G05620
		AT4G18810
		AT4G01860
		AT3G26710
		AT4G23430
		AT2G34860
		AT2G33255
		AT2G18328
		AT5G40810
		AT5G63460
		AT1G58290
		AT5G02120
		AT4G31530
		AT2G40100
		AT3G55330
		AT5G02790
		AT3G50820
		AT4G19100
		AT3G47470
		AT1G76400
		AT1G15820
		AT4G26410
		AT3G55040
		AT1G67090
		AT1G29930
		ATCG00630
		AT5G43750
		AT4G15510
		AT2G01930
		AT1G18730
		AT5G45680
		AT3G50685
		AT1G75200
		AT2G34430
		AT1G24310
		AT2G04700
		AT1G80460
		AT1G59660
		AT1G16210
		AT5G41760
		AT2G31060
		AT4G08760
		AT2G40490
		AT5G08530
		AT2G03890
		AT2G21530
		AT3G21200
		AT3G27080
		AT5G51680
		AT4G18480
		AT3G44630
		AT4G34640
		AT3G25013
		AT5G23650
		AT4G25700
		AT1G51110
		AT5G17010
		AT5G02160
		AT3G56940
		AT5G45930
		AT4G17600
		AT4G02260
		AT4G22890
		AT5G17790
		AT3G14930
		AT1G54780
		AT1G01630
		AT3G02160
		AT1G06520
		ATCG01000
		AT3G03100
		AT2G38740
		AT3G52300
		AT4G13300
		AT1G31330
		AT3G11430
		AT5G53060
		AT1G45474
		AT4G02580
		AT5G49390
		AT1G55010
		AT1G78380
		AT1G12900
		AT1G50400
		AT3G59400
		AT1G10500
		AT5G56970
		AT1G65950
		AT1G74880
		AT5G17560
		AT1G69740
		AT1G04420
		AT5G60870
		AT4G03280
		AT3G24430
		AT1G27350
		AT5G08650
		AT2G28800
		AT4G05450
		AT3G10113
		AT4G37130
		AT5G23960
		AT4G10340
		AT3G18850
		AT5G13450
		AT3G09940
		AT1G29920
		AT2G26540
		AT3G61870
		AT1G19150
		AT5G36290
		AT5G38520
		AT3G53830
		ATCG00730
		AT5G52440
		AT1G13170
		AT5G28750
		AT1G04520
		AT3G27240
		ATCG00280
		AT5G55510
		AT3G54890
		AT1G15980
		AT5G11770
		AT3G16140
		AT3G27070
		AT3G53640
		AT1G53680
		AT1G73060
		AT1G19835
		AT5G14030
		AT3G52340
		ATCG00020
		AT5G40930
		AT4G05523
		AT1G52220
		ATCG01060
		AT4G04640
		AT3G27925
		AT1G32220
		AT3G22300
		AT5G19855
		AT1G07510
		AT3G23920
		AT1G62660
		AT3G25150
		AT3G01480
		AT1G59670
		AT1G18060
		AT4G24650
		AT4G21090
		AT4G38760
		AT5G44630
		AT4G19230
		AT1G78190
		AT4G13280
		AT1G10510
		AT3G63520
		AT1G75340
		AT2G29440
		AT4G04770
		AT3G49320
		AT1G70140
		AT3G57350
		AT5G03905
		AT1G06680
		AT4G22980
		ATCG00580
		AT2G39750
		AT3G22380
		AT5G13430
		AT1G50900
		AT3G10920
		AT5G44316
		AT2G27680
		AT1G52410
		AT5G39830
		AT2G31250
		AT1G21500
		AT3G44690
		ATCG00490
		AT5G39900
		AT4G02530
		AT2G07732
		AT2G24700
		AT2G03420
		AT5G11450
		AT5G38660
		AT5G44730
		AT1G51805
		ATCG00220
		AT4G19340
		AT4G24930
		AT5G64460
		AT1G77090
		AT3G61100
		AT1G78360
		AT5G17730
		AT5G58784
		AT5G02780
		AT2G34460
		AT2G41250
		AT4G05440
		ATCG00530
		AT3G16250
		AT1G45403
		AT5G13860
		AT2G39190
		AT3G44670
		AT2G05100
		AT1G73603
		AT2G30390
		AT1G17170
		AT5G38430
		AT3G56650
		AT5G06410
		ATCG01020
		AT5G54270
		AT3G16470
		AT2G37660
		AT4G34650
		AT1G01610
		AT1G15700
		AT5G41685
		AT2G05070
		AT4G02510
		AT5G21940
		AT5G39210
		ATCG00480
		AT1G32210
		AT2G26500
		AT2G23120
		AT4G01050
		AT5G01910
		AT4G32590
		AT5G56070
		AT2G04039
		AT5G40770
		AT1G02370
		AT4G17610
		AT1G08490
		AT3G20940
		AT1G30960
		ATCG00300
		AT4G39710
		AT1G06820
		AT1G51400
		AT3G62130
		ATCG00470
		AT5G63030
		ATCG00270
		AT2G16710
		AT3G02600
		AT2G29080
		AT5G66680
		AT2G28605
		AT1G19520
		AT4G15560
		AT1G49530
		AT5G20740
		AT1G54500
		AT2G01720
		AT4G12800
		AT5G11920
		AT5G63290
		AT3G47295
		AT1G52400
		AT3G27820
		AT5G15250
		AT1G71810
		AT1G49880
		AT1G27060
		AT5G59490
		AT5G10460
		AT4G00026
		AT3G46780
		AT1G17850
		AT3G23340
		AT2G29460
		AT4G03205
		AT3G24590
		AT4G31050
		AT5G39500
		AT1G14345
		AT1G08520
		AT3G16310
		AT5G37810
		AT5G50320
		AT4G01150
		AT3G20230
		ATCG00600
		AT3G44700
		AT3G04870
		AT2G44270
		AT1G14770
		AT3G23630
		AT1G76100
		AT3G55160
		AT2G23400
		AT3G63140
		AT3G44610
		AT3G62410
		AT2G39470
		AT5G54100
		AT1G07180
		AT1G15850
		AT5G66430
		AT5G61865
		AT1G75690
		AT1G03600
		AT1G76450
		AT3G15190
		AT1G34640
		AT3G21055
		AT5G38420
		AT2G29420
		AT1G51260
		AT5G23310
		AT2G36260
		AT1G44318
		AT5G41970
		ATCG00350
		AT4G31510
		AT1G10760
		AT3G11450
		AT1G04230
		AT1G65230
		AT4G00490
		AT4G27700
		ATCG00570
		AT5G49370
		AT3G12400
		AT1G31600
		AT1G14310
		AT4G34090
		ATCG00680
		AT3G08940
		AT5G53490
		AT2G31570
		ATCG00760
		AT5G01670
		AT2G36070
		AT1G74730
		AT2G20260
		AT4G25100
		AT5G61880
		AT1G68010
		AT4G09010
		AT5G27290
		AT3G62040
		AT2G38830
		AT1G09340
		AT5G60510
		AT1G15730
		AT5G57015
		AT2G29490
		AT1G65820
		AT3G24220
		AT1G42970
		AT1G78340
		AT3G26100
		AT1G05385
		ATCG00130
		AT1G25410
		AT1G27130
		AT5G38410
		AT5G22030
		AT5G08280
		AT2G47400
		AT5G62030
		AT4G19170
		AT5G18660
		AT4G32910
		AT1G10780
		AT1G29910
		AT5G60500
		ATCG00340
		AT4G23890
		AT1G26520
		AT1G31800
		AT4G30310
		AT1G79790
		ATCG00210
		AT5G21430
		AT5G36700
		AT4G02780
		AT1G77290
		AT4G03240
		AT2G29470
		AT1G61680
		AT5G48330
		AT5G53860
		AT1G17190
		AT3G61470
		AT3G62950
		AT4G09020
		AT4G05180
		AT4G34050
		AT5G24280
		AT4G10300
		ATCG00710
		AT2G20890
		AT2G06520
		AT1G04070
		AT3G01500
		AT2G44175
		AT5G45170
		AT3G56900
		AT1G71500
		AT3G53130
		ATCG00520
		AT1G10390
		AT2G21160
		AT1G55370
		ATCG00700
		AT1G22270
		AT4G29190
		AT2G01590
		AT2G29995
		AT5G08720
		AT5G08050
		AT2G25900
		AT2G30490
		AT1G70760
		AT4G00400
		AT3G56010
		AT5G14070
		AT3G25810
		AT1G17180
		AT2G30570
		AT1G10850
		AT5G45830
		AT4G30840
		AT1G10270
		AT1G17870
		AT3G59630
		AT4G21280
		AT5G05200
		AT5G50210
		AT1G04640
		AT5G15570
		AT1G27390
		AT1G61640
		AT1G24735
		AT2G01620
		AT2G35500
		ATCG00150
		AT2G02710
		AT1G24320
		AT2G47910
		AT3G63410
		AT4G04080
		AT3G59280
		AT3G51820
		AT4G25080
		AT1G62780
		AT3G17470
		AT1G10830
		AT3G05510
		AT1G02910
		AT4G26500
		AT5G19690
		AT4G23420
		AT2G25810
		AT5G55550
		AT4G13540
		AT1G67490
		AT5G49380
		AT5G02230
		AT2G05120
		AT3G10970
		AT1G67980
		AT2G39795
		AT4G04670
		AT3G01020
		AT5G62420
		AT5G14910
		AT3G10370
		AT4G25910
		AT4G02770
		AT1G32550
		AT2G40090
		AT3G56350
		AT5G62790
		AT3G18220
		AT4G18740
		AT3G01440
		AT2G23520
		AT1G72610
		AT2G37410
		AT2G31400
		AT2G02910
		AT4G36390
		AT1G20350
		AT1G03630
		AT5G41780
		AT4G01690
		AT5G51545
		AT4G09650
		AT5G04885
		AT3G09270
		AT5G23120
		AT1G62730
		AT1G67810
		AT4G34660
		AT1G34130
		AT1G03110
		AT5G23150
		AT1G64770
		AT5G06090
		AT3G25830
		ATCG01110
		AT5G51010
		AT5G51110
		AT5G24490
		AT1G08380
		AT1G18320
		ATCG00360
		AT2G03390
		AT1G61790
		AT1G78690
		AT5G26030
		AT3G51930
		AT5G23060
		AT1G11755
		AT4G11490
		AT2G26140
		AT2G41620
		AT1G30380
		AT2G38110
		AT4G00651
		AT5G42070
		AT2G33040
		AT1G61520
		AT1G78390
		AT1G03475
		AT5G27560
		AT1G23740
		AT2G47590
		AT3G47070
		AT2G02580
		AT4G19260
		AT4G39630
		AT1G55670
		AT4G26220
		AT4G25840
		AT3G06950
		AT4G14210
		ATCG00510
		AT4G18370
		AT4G37925
		AT2G20585
		AT3G27280
		AT2G34420
		AT4G39970
		AT5G48650
		AT3G56600
		AT3G48420
		AT5G57030
		AT2G46820
		AT1G74470
		AT4G37100
		AT1G73607
		AT5G51100
		AT3G18890
		AT5G37510
		AT4G18290
		ATMG00280
		AT5G52570
		AT3G62030
		AT3G60370
		AT1G14960
		AT1G02390
		AT2G27510
		AT2G40930
		AT3G58650
		AT5G10000
		AT5G13440
		AT3G25480
		AT5G11580
		AT5G66570
		AT5G52970
		AT5G59480
		AT2G19500
		AT1G09940
		AT5G04360
		AT1G75020
		AT5G01530
		AT1G55480
		AT2G05310
		AT1G11390
		ATCG00550
		AT5G64040
		AT1G64680
		AT5G43300
		AT5G14220
		AT2G42220
		AT1G60950
		AT1G69250
		ATCG00140
		AT3G02300
		AT5G65720
		AT4G19360
		AT3G49725
		AT4G14890
		ATCG00720
		AT1G67700
		AT5G66950
		AT5G38260
		AT4G35760
		AT2G01918
		AT3G06930
		AT1G32080
		AT2G35520
		AT1G51100
		AT1G07010
		AT2G23410
		AT5G58170
		AT2G37770
		AT3G10110
		AT2G18640
		AT3G08010
		AT1G78320
		ATCG01090
		AT1G52510
		AT1G03130
		AT5G62480
		AT5G01200
		AT1G24150
		AT1G10960
Targets Hy5	263	AT5G57180
		AT4G34730
		AT1G73650
		AT2G36145
		AT5G05270
		AT2G25530
		AT1G13740
		AT5G67480
		AT3G57062
		AT3G16175
		AT1G27480
		AT1G32740
		AT3G08660
		AT2G38230
		AT1G32780
		AT1G79270
		AT3G57020
		AT4G35660
		AT1G36160
		AT5G26820
		AT4G18010
		AT4G24790
		AT3G23510
		AT4G13410
		AT1G73360
		AT4G26150
		AT2G30040
		AT2G41660
		AT5G53970
		AT5G06220
		AT2G23010
		AT5G57360
		AT3G19450
		AT5G12010
		AT4G25640
		AT3G24190
		AT1G48100
		AT5G21280
		AT5G43260
		AT3G28220
		AT5G65683
		AT4G04850
		AT2G30520
		AT4G27560
		AT5G25890
		AT3G15090
		AT5G23730
		AT5G03555
		AT1G07128
		AT1G48650
		AT3G48350
		AT5G34850
		AT1G02880
		AT1G42550
		AT2G43910
		AT1G54740
		AT3G24170
		AT3G51240
		AT3G14690
		AT2G28320
		AT2G46270
		AT5G67300
		AT5G24850
		AT3G61220
		AT3G52540
		AT3G48520
		AT4G28740
		AT2G40460
		AT5G64850
		AT1G47530
		AT2G41040
		AT1G56650
		AT3G54420
		AT2G35940
		AT3G19290
		AT1G52100
		AT2G32640
		AT1G06000
		AT5G50100
		AT1G78510
		AT1G16310
		AT1G66540
		AT3G21750
		AT3G23210
		AT3G55110
		AT5G03190
		AT5G47870
		AT2G02950
		AT3G17609
		AT4G34550
		AT2G43900
		AT1G07250
		AT1G06430
		AT1G70000
		AT5G20070
		AT5G42760
		AT1G66840
		AT2G16890
		AT5G02270
		AT1G58602
		AT2G32950
		AT1G17050
		AT2G33530
		AT4G25830
		AT4G00050
		AT3G30460
		AT4G29590
		AT4G27030
		AT1G55020
		AT1G65060
		AT1G59740
		AT3G23410
		AT1G64080
		AT2G38780
		AT4G37150
		AT1G54570
		AT2G27820
		AT4G37760
		AT4G15680
		AT1G76570
		AT4G36530
		AT4G15810
		AT4G11330
		AT3G17810
		AT1G58460
		AT3G01590
		AT3G02910
		AT1G26790
		AT1G18660
		AT5G58760
		AT3G28160
		AT1G78820
		AT3G56260
		AT2G42150
		AT2G16430
		AT3G57830
		AT3G17510
		AT1G12370
		AT3G29200
		AT5G04830
		AT5G19850
		AT1G24020
		AT2G25620
		AT1G30360
		AT1G15100
		AT3G23810
		AT4G15480
		AT1G45230
		AT3G04420
		AT5G17220
		AT2G16365
		AT5G44110
		AT2G36870
		AT2G34810
		AT1G66725
		AT1G48500
		AT3G62820
		AT1G66330
		AT5G25810
		AT2G46420
		AT1G02340
		AT2G35660
		AT3G21390
		AT3G61400
		AT4G34610
		AT1G61890
		AT3G05800
		AT2G24190
		AT3G63010
		AT3G27110
		AT2G39800
		AT5G60850
		AT4G03965
		AT5G17700
		AT1G53090
		AT1G47128
		AT2G36750
		AT5G02970
		AT1G78600
		AT5G35970
		AT2G37040
		AT4G18830
		AT3G30180
		AT2G02410
		AT5G22090
		AT1G06180
		AT1G23010
		AT5G24120
		AT2G37970
		AT2G32510
		AT4G36380
		AT1G30840
		AT3G21150
		AT2G15020
		AT4G37470
		AT4G09750
		AT3G61560
		AT1G13930
		AT5G60860
		AT3G44450
		AT5G43400
		AT1G50020
		AT5G22630
		AT1G67070
		AT3G05600
		AT2G23000
		AT2G41000
		AT4G14550
		AT3G52740
		AT3G54990
		AT2G42350
		AT1G78440
		AT3G16350
		AT3G05936
		AT4G31390
		AT3G56290
		AT3G49210
		AT1G49660
		AT2G22170
		AT2G34080
		AT5G09230
		AT3G47820
		AT3G24840
		AT5G58770
		AT4G17098
		AT3G17130
		AT1G72500
		AT1G79510
		AT5G52250
		AT3G17800
		AT5G10470
		AT1G06040
		AT2G18790
		AT5G37550
		AT5G58650
		AT4G25850
		AT5G15910
		AT1G06690
		AT3G22830
		AT1G69640
		AT4G27520
		AT3G55120
		AT2G39560
		AT3G57010
		AT5G65840
		AT1G60270
		AT2G30070
		AT3G07700
		AT5G17050
		AT2G33250
		AT1G29640
		AT3G21755
		AT2G31750
		AT1G69870
		AT2G42620
		AT5G08640
		AT1G53670
		AT3G51750
		AT5G59050
		AT5G51040
		AT2G32530
		AT3G23530
		AT2G46340

### Sheet: Valleys Transcriptogram HY5
Names	total	elements
Targets Hy5 Trans valleys	3	AT4G13410
		AT5G43260
		AT1G59740
Trans valleys	366	AT5G21274
		AT1G68870
		AT1G01230
		AT2G22860
		AT1G29510
		AT4G32690
		AT5G40150
		AT5G27060
		AT1G08210
		AT2G39350
		AT1G29420
		AT2G37280
		AT4G25980
		AT5G41080
		AT3G51920
		AT2G40610
		AT4G34760
		AT1G16940
		AT1G66970
		AT3G18400
		AT2G13680
		AT3G10490
		AT2G39710
		AT3G55090
		AT4G19720
		AT1G62700
		AT5G06640
		AT1G31740
		AT5G24350
		AT5G17470
		AT1G15210
		AT4G36110
		AT2G07777
		AT1G32360
		AT3G51490
		AT2G44060
		AT2G28070
		AT2G21600
		AT4G38660
		AT2G42700
		AT1G19970
		AT1G23220
		AT1G52800
		AT1G59870
		AT2G34920
		AT4G12460
		AT3G54850
		AT1G75110
		AT5G09810
		AT2G44670
		AT5G39365
		AT1G26210
		AT1G18530
		AT3G61150
		AT3G26630
		AT3G53510
		AT3G62860
		AT2G28790
		AT3G12590
		AT5G24500
		AT2G18300
		AT3G11080
		AT3G05520
		AT4G08700
		AT4G22050
		AT3G16530
		AT2G14260
		AT5G24260
		AT3G24110
		AT3G21090
		AT1G62290
		AT4G33880
		AT1G26795
		AT5G66330
		AT5G66300
		AT1G17010
		AT4G36490
		AT2G38390
		AT1G73280
		AT1G67880
		AT4G22690
		AT1G18950
		AT2G31900
		AT4G05220
		AT3G60390
		AT3G21740
		AT2G19330
		AT1G03470
		AT2G25480
		AT5G03620
		AT2G15230
		AT5G53010
		AT3G10480
		AT2G35970
		AT3G11210
		AT3G16340
		AT2G31710
		AT5G13370
		AT2G41475
		AT4G25600
		AT1G58360
		AT1G59590
		AT1G16090
		AT2G17090
		AT5G06630
		AT2G17720
		AT5G14990
		AT5G15130
		AT5G20270
		AT3G19100
		AT1G22750
		AT2G37010
		AT1G17230
		AT5G16470
		AT4G12650
		AT5G42570
		AT3G28480
		AT3G17600
		AT1G66020
		AT1G22790
		AT2G17440
		AT2G32190
		AT1G77580
		AT5G15380
		AT1G70330
		AT4G37790
		AT4G27020
		AT4G36610
		AT5G56090
		AT2G41700
		AT2G35680
		AT3G30260
		AT3G55100
		AT1G26700
		AT1G80690
		AT4G03290
		AT2G13610
		AT5G18030
		AT5G05850
		AT2G07681
		AT4G09180
		AT2G05580
		AT5G25460
		AT1G67940
		AT1G16910
		AT4G13810
		AT3G15110
		AT2G18750
		AT5G14920
		AT5G47370
		AT1G19360
		AT4G39070
		AT1G66950
		AT2G03520
		AT1G17030
		AT5G41100
		AT5G20110
		AT4G04460
		AT4G05170
		AT5G18080
		AT2G23360
		AT4G33910
		AT4G18380
		AT1G13210
		AT4G15230
		AT4G01750
		AT1G02660
		AT1G80180
		AT1G01190
		AT4G08410
		AT2G17690
		AT5G51990
		AT5G67280
		AT1G20132
		AT1G56550
		AT4G03010
		AT3G25620
		AT1G13910
		AT2G31200
		AT3G07490
		AT3G59440
		AT1G24110
		AT3G01720
		AT2G33470
		AT5G11420
		AT3G01550
		AT1G70920
		AT3G24420
		AT5G19410
		AT1G17090
		AT2G26910
		AT5G64110
		AT2G21070
		AT3G58160
		AT1G17235
		AT2G43080
		AT4G01520
		AT3G46010
		AT2G34660
		AT1G08030
		AT2G15970
		AT1G21550
		AT3G13610
		AT4G15215
		AT3G10300
		AT5G47480
		AT2G16120
		AT5G61700
		AT1G17145
		AT2G36670
		AT1G20770
		AT4G18760
		AT1G16916
		AT5G22790
		AT1G66980
		AT4G23980
		AT1G27910
		AT5G08150
		AT3G18590
		AT2G36720
		AT2G39890
		AT1G69935
		AT3G54580
		AT4G31680
		AT4G15236
		AT4G15233
		AT1G15520
		AT2G36380
		AT3G53480
		AT1G74670
		AT3G19940
		AT5G18900
		AT4G33420
		AT2G44970
		AT1G16960
		AT3G28490
		AT4G03560
		AT5G38710
		AT2G33060
		AT4G35810
		AT2G25260
		AT5G05657
		AT1G51460
		AT1G74200
		AT3G55130
		AT4G35820
		AT5G15350
		AT5G18050
		AT3G13090
		AT1G44130
		AT5G59890
		AT5G42000
		AT3G62100
		AT1G31350
		AT1G16905
		AT5G65380
		AT5G52880
		AT2G45140
		AT2G24980
		AT4G35010
		AT4G12860
		AT5G18020
		AT3G03410
		AT3G50770
		AT5G46700
		AT4G36870
		AT1G62440
		AT5G61740
		AT3G18780
		AT1G16850
		AT1G77480
		AT2G43470
		AT5G42520
		AT5G14980
		AT4G36540
		AT3G43810
		AT2G03600
		AT3G47480
		AT3G30775
		AT2G23760
		AT5G45380
		AT1G33670
		AT1G09250
		AT4G13340
		AT4G01770
		AT1G51950
		AT5G59880
		AT1G53270
		AT3G23550
		AT1G24764
		AT4G36670
		AT1G49240
		AT3G21180
		AT1G17270
		AT4G19820
		AT1G12845
		AT4G34215
		AT2G23096
		AT1G12990
		AT3G61120
		AT3G06260
		AT1G27695
		AT1G08050
		AT1G70710
		AT3G27540
		AT5G14180
		AT1G20270
		AT1G01130
		AT2G33510
		AT5G48960
		AT5G06710
		AT3G04700
		AT1G71400
		AT3G49120
		AT1G68780
		AT1G75120
		AT3G16570
		AT3G18840
		AT2G42170
		AT5G14800
		AT4G35110
		AT3G54590
		AT1G16950
		AT3G06300
		AT3G61830
		AT5G58787
		AT5G20710
		AT1G72090
		AT2G24762
		AT1G12260
		AT2G32540
		AT5G52860
		AT5G13580
		AT5G15330
		AT3G26910
		AT3G52310
		AT5G19800
		AT3G25670
		AT5G66060
		AT1G18280
		AT1G08440
		AT5G48020
		AT1G17430
		AT2G02020
		AT2G29940
		AT3G06020
		AT4G25260
		AT5G49480
		AT4G28780
		AT2G23310
		AT1G67300
		AT2G05850
		AT3G30842
		AT2G24220
		AT1G61760
		AT5G24070
		AT5G25000
		AT1G76890
		AT5G39860
		AT3G58850
		AT1G12310
		AT1G73630
		AT3G30725
		AT5G18060
		AT5G12420
		AT4G26470
Targets Hy5	294	AT1G57770
		AT5G57180
		AT2G29450
		AT4G34730
		AT1G73650
		AT2G36145
		AT5G05270
		AT2G25530
		AT3G22840
		AT1G13740
		AT5G67480
		AT3G57062
		AT3G16175
		AT1G27480
		AT1G32740
		AT3G08660
		AT2G38230
		AT1G32780
		AT1G79270
		AT3G57020
		AT4G35660
		AT1G36160
		AT5G26820
		AT4G18010
		AT4G24790
		AT3G17040
		AT3G23510
		AT1G73360
		AT4G26150
		AT2G30040
		AT4G14690
		AT2G41660
		AT5G53970
		AT5G06220
		AT2G23010
		AT5G57360
		AT3G19450
		AT5G12010
		AT4G25640
		AT3G24190
		AT1G48100
		AT5G21280
		AT3G28220
		AT5G65683
		AT5G10730
		AT4G04850
		AT2G30520
		AT4G11570
		AT4G27560
		AT5G25890
		AT3G15090
		AT5G23730
		AT5G03555
		AT1G07128
		AT1G48650
		AT3G48350
		AT5G34850
		AT1G02880
		AT5G17230
		AT1G42550
		AT2G43910
		AT1G54740
		AT3G24170
		AT3G51240
		AT3G14690
		AT2G28320
		AT2G46270
		AT5G67300
		AT5G24850
		AT3G61220
		AT3G52540
		AT3G48520
		AT4G28740
		AT2G40460
		AT5G64850
		AT1G47530
		AT2G41040
		AT1G56650
		AT3G54420
		AT2G35940
		AT3G19290
		AT1G52100
		AT1G50250
		AT2G32640
		AT1G06000
		AT5G50100
		AT1G78510
		AT1G16310
		AT1G66540
		AT3G21750
		AT3G23210
		AT3G55110
		AT5G03190
		AT5G47870
		AT2G02950
		AT3G17609
		AT4G34550
		AT2G43900
		AT1G07250
		AT1G06430
		AT1G70000
		AT1G10370
		AT1G12250
		AT5G20070
		AT5G42760
		AT1G66840
		AT2G16890
		AT5G02270
		AT1G58602
		AT2G32950
		AT4G31870
		AT1G17050
		AT2G33530
		AT4G25830
		AT4G00050
		AT3G30460
		AT4G29590
		AT4G27030
		AT1G55020
		AT1G65060
		AT1G73990
		AT3G23410
		AT1G64080
		AT2G38780
		AT4G37150
		AT1G54570
		AT2G27820
		AT3G21560
		AT4G37760
		AT4G15680
		AT1G76570
		AT4G36530
		AT4G15810
		AT4G11330
		AT3G17810
		AT1G58460
		AT3G01590
		AT3G02910
		AT1G26790
		AT1G18660
		AT5G58760
		AT3G28160
		AT1G78820
		AT3G56260
		AT4G28660
		AT4G32770
		AT5G07020
		AT2G42150
		AT5G08710
		AT2G16430
		AT4G34190
		AT3G57830
		AT3G17510
		AT1G12370
		AT3G29200
		AT5G13650
		AT5G04830
		AT5G19850
		AT1G24020
		AT2G25620
		AT1G30360
		AT1G15100
		AT3G23810
		AT1G34000
		AT4G15480
		AT1G45230
		AT3G04420
		AT5G17220
		AT2G16365
		AT5G44110
		AT2G36870
		AT2G21960
		AT2G34810
		AT1G48500
		AT1G66725
		AT3G62820
		AT1G66330
		AT5G25810
		AT5G42270
		AT2G46420
		AT1G02340
		AT2G35660
		AT3G21390
		AT3G61400
		AT4G34610
		AT1G61890
		AT3G05800
		AT2G24190
		AT3G63010
		AT3G27110
		AT2G39800
		AT5G60850
		AT4G03965
		AT5G17700
		AT1G53090
		AT1G47128
		AT2G36750
		AT1G44575
		AT5G02970
		AT1G78600
		AT5G13930
		AT5G35970
		AT2G37040
		AT4G18830
		AT3G30180
		AT2G02410
		AT4G22240
		AT5G22090
		AT1G06180
		AT2G30950
		AT1G23010
		AT5G24120
		AT2G37970
		AT2G32510
		AT4G36380
		AT1G30840
		AT3G21150
		AT2G15020
		AT4G37470
		AT2G29090
		AT4G09750
		AT3G61560
		AT1G13930
		AT5G60860
		AT3G44450
		AT1G16720
		AT5G43400
		AT1G12240
		AT1G50020
		AT5G22630
		AT1G67070
		AT2G23000
		AT3G05600
		AT2G41000
		AT4G14550
		AT3G52740
		AT3G54990
		AT2G42350
		AT1G78440
		AT3G16350
		AT3G05936
		AT4G31390
		AT3G56290
		AT3G49210
		AT1G49660
		AT5G13630
		AT2G22170
		AT2G34080
		AT4G35250
		AT5G09230
		AT3G47820
		AT3G24840
		AT5G58770
		AT4G17098
		AT3G17130
		AT1G72500
		AT5G52250
		AT1G79510
		AT3G17800
		AT5G10470
		AT1G06040
		AT2G18790
		AT5G37550
		AT5G58650
		AT4G25850
		AT5G15910
		AT3G09650
		AT1G06690
		AT3G22830
		AT1G69640
		AT4G27520
		AT3G55120
		AT2G39560
		AT3G57010
		AT5G65840
		AT1G60270
		AT2G21970
		AT2G30070
		AT3G07700
		AT5G17050
		AT2G33250
		AT1G29640
		AT3G21755
		AT1G69870
		AT2G31750
		AT2G42620
		AT5G08640
		AT1G53670
		AT3G51750
		AT5G59050
		AT5G51040
		AT2G32530
		AT3G23530
		AT2G46340
