## Supplementary material for "A survey of transcriptomic datasets identifies ABA-responsive factors as regulators of photomorphogenesis in *Arabidopsis*": Suplementary Table 6

### Sheet: primers RT q-PCR
	Supplementary Table 6. RT-qPCR primers
	Acccess	Primer	Sequence
	AT2G36270	ABI5 q-PCR F	ACATGCATTGGCGGAGTTG
		ABI5 q-PCR R	ATTTCGGCAATTTCGGTTGT
	AT5G11260	HY5 q-PCR F	TTTCCCTCTCTCTCTCGCCTG
		HY5 q-PCR R	ACTCGCCGTATCTCCTCATC
	AT3G18780	ACTIN2 qPCR F	TCTTCCGCTCTTTCTTTCCAAGC
		ACTIN2 qPCR R	ACCATTGTCACACACGATTGGTTG
	AT4G19170	CCD4 q-PCR F	CCGTCGTTTCTCCATGACTT
		CCD4 q-PCR R	CCTTCGAGAACCAAATCCAA
	AT5G13930	TT4 q-PCR F	CGTGTTGAGCGAGTATGGAAAC
		TT4 q-PCR R	TGACTTCCTCCTCATCTCGTCTAGT
	AT1G69490	NAP q-PCR F	AACGTAACGGTTCCATGAGGTTAG
		NAP q-PCR R	AAACCCTCTTGCTCATTCAGAAGC
